# Mediator kinase inhibition suppresses hyperactive interferon signaling in Down syndrome

**DOI:** 10.1101/2023.07.05.547813

**Authors:** Kira Cozzolino, Lynn Sanford, Samuel Hunter, Kayla Molison, Benjamin Erickson, Meaghan C.S. Courvan, Taylor Jones, Deepa Ajit, Matthew D. Galbraith, Joaquin M. Espinosa, David L. Bentley, Mary A. Allen, Robin D. Dowell, Dylan J. Taatjes

**Affiliations:** Dept. of Biochemistry, University of Colorado, Boulder, CO, 80303, USA; Dept. of Molecular, Cellular, and Developmental Biology, University of Colorado, Boulder, CO, 80303, USA; BioFrontiers Institute, University of Colorado, Boulder, CO, 80303, USA; Dept. Biochemistry and Molecular Genetics, University of Colorado School of Medicine, Aurora, CO 80045, USA; UC-Denver RNA Bioscience Initiative; Crnic Institute Boulder Branch; Linda Crnic Institute for Down Syndrome, University of Colorado Anschutz Medical Campus, Aurora, CO 80045, USA; Metabolon, Inc., Durham, North Carolina, USA; Dept. of Pharmacology, University of Colorado Anschutz Medical Campus, Aurora, CO 80045, USA

## Abstract

Hyperactive interferon (IFN) signaling is a hallmark of Down syndrome (DS), a condition caused by trisomy 21 (T21); strategies that normalize IFN signaling could benefit this population. Mediator-associated kinases CDK8 and CDK19 drive inflammatory responses through incompletely understood mechanisms. Using sibling-matched cell lines with/without T21, we investigated Mediator kinase function in the context of hyperactive IFN in DS over a 75min - 24h timeframe. Activation of IFN-response genes was suppressed in cells treated with the CDK8/CDK19 inhibitor cortistatin A (CA), via rapid suppression of IFN-responsive transcription factor (TF) activity. We also discovered that CDK8/CDK19 affect splicing, a novel means by which Mediator kinases control gene expression. To further probe Mediator kinase function, we completed cytokine screens and metabolomics experiments. Cytokines are master regulators of inflammatory responses; by screening 105 different cytokine proteins, we show that Mediator kinases help drive IFN-dependent cytokine responses at least in part through transcriptional regulation of cytokine genes and receptors. Metabolomics revealed that Mediator kinase inhibition altered core metabolic pathways in cell type-specific ways, and broad up-regulation of anti-inflammatory lipid mediators occurred specifically in kinase-inhibited cells during hyperactive IFNγ signaling. A subset of these lipids (e.g. oleamide, desmosterol) serve as ligands for nuclear receptors PPAR and LXR, and activation of these receptors occurred specifically during hyperactive IFN signaling in CA-treated cells, revealing mechanistic links between Mediator kinases, lipid metabolism, and nuclear receptor function. Collectively, our results establish CDK8/CDK19 as context-specific metabolic regulators, and reveal that these kinases control gene expression not only via TFs, but also through metabolic changes and splicing. Moreover, we establish that Mediator kinase inhibition antagonizes IFN signaling through transcriptional, metabolic, and cytokine responses, with implications for DS and other chronic inflammatory conditions.
