## Supplementary material for "Mediator kinase inhibition suppresses hyperactive interferon signaling in Down syndrome": Fig2_sourceData1

### Sheet: Fig2_sourceData1
	Metabolite		Ratio T21/D21 basal
Glycolysis, Gluconeogenesis, and Pyruvate Metabolism	glucose		2.46
	glucose 6-phosphate		3.52
	fructose 1,6-diphosphate/glucose 1,6-diphosphate/myo-inositol diphosphates		1.4
	dihydroxyacetone phosphate (DHAP)		1.45
	2-phosphoglycerate		0.13
	3-phosphoglycerate		0.16
	phosphoenolpyruvate (PEP)		0.17
	pyruvate		0.56
	lactate		0.85
	glycerate		0.38
Pentose Phosphate Pathway	6-phosphogluconate		0.23
	5-phosphoribosyl diphosphate (PRPP)		0.08
	sedoheptulose-7-phosphate		1.47
TCA Cycle	citrate		8.41
	aconitate [cis or trans]		13.23
	alpha-ketoglutarate		1.04
	succinate		0.22
	fumarate		0.89
	malate		0.84
	itaconate		2.78
	2-methylcitrate/homocitrate		0.82
Fatty Acid Metabolism (Acyl Carnitine, Long Chain Saturated)	palmitoylcarnitine (C16)		1.67
	stearoylcarnitine (C18)		2.46
	arachidoylcarnitine (C20)*		3.62
	behenoylcarnitine (C22)*		4.47
Fatty Acid Metabolism (Acyl Carnitine, Monounsaturated)	erucoylcarnitine (C22:1)*		7.82
	nervonoylcarnitine (C24:1)*		8.25
Dihydroceramides	N-palmitoyl-sphinganine (d18:0/16:0)		4.94
Ceramides	N-palmitoyl-sphingosine (d18:1/16:0)		1.63
	N-(2-hydroxypalmitoyl)-sphingosine (d18:1/16:0(2OH))		5.04
	N-palmitoyl-sphingadienine (d18:2/16:0)*		1.78
	N-behenoyl-sphingadienine (d18:2/22:0)*		0.76
	N-nervonoyl-sphingadiene (d18:2/24:1)*		1.26
	N-palmitoyl-heptadecasphingosine (d17:1/16:0)*		1.99
	ceramide (d18:1/14:0, d16:1/16:0)*		1.54
	ceramide (d18:1/17:0, d17:1/18:0)*		2.04
	ceramide (d16:1/24:1, d18:1/22:1)*		1.31
Primary Bile Acid Metabolism	glycocholate		3.35
	taurocholate		2.88
	glycochenodeoxycholate		2.69
	taurochenodeoxycholate		2.25
Secondary Bile Acid Metabolism	glycodeoxycholate		3.55
	taurodeoxycholate		3.88
Purine Metabolism, (Hypo)Xanthine/Inosine containing	AICA ribonucleotide		0.14
	inosine 5'-monophosphate (IMP)		2.77
	inosine		0.63
	hypoxanthine		0.76
	xanthine		2.22
	xanthosine 5'-monophosphate (xmp)		0.11
	xanthosine		0.05
	N1-methylinosine		1.81
	2'-deoxyinosine		0.43
	urate		1.13
	allantoin		1.06
	allantoic acid		2.11
Purine Metabolism, Adenine containing	adenosine 5'-triphosphate (ATP)		0.33
	adenosine 5'-diphosphate (ADP)		0.32
	adenosine 5'-monophosphate (AMP)		1.94
	adenosine 2'-monophosphate (2'-AMP)		5.8
	adenosine 3',5'-cyclic monophosphate (cAMP)		0.96
	adenylosuccinate		1.13
	adenosine		0.96
	adenine		0.87
	N1-methyladenosine		0.59
	N6-methyladenosine		0.23
	N6-carbamoylthreonyladenosine		1.22
	2'-deoxyadenosine 5'-monophosphate		0.82
	cyclic adenosine diphosphate-ribose		0.58
	N6-succinyladenosine		1.02
Purine Metabolism, Guanine containing	guanosine 5'-monophosphate (5'-GMP)		1.59
	guanosine 3'-monophosphate (3'-GMP)		1.66
	guanosine		0.53
	guanine		0.38
	7-methylguanine		1.11
	N2,N2-dimethylguanosine		0.47
	2'-deoxyguanosine		0.26
Pyrimidine Metabolism, Orotate containing	N-carbamoylaspartate		0.72
	dihydroorotate		0.6
	orotate		0.9
	orotidine		0.57
Pyrimidine Metabolism, Uracil containing	uridine 5'-triphosphate (UTP)		0.28
	uridine 5'-diphosphate (UDP)		0.11
	uridine 5'-monophosphate (UMP)		1.02
	uridine 3'-monophosphate (3'-UMP)		0.57
	uridine-2',3'-cyclic monophosphate		2.13
	uridine		0.81
	uracil		0.54
	pseudouridine		0.92
	5,6-dihydrouridine		1.2
	2'-O-methyluridine		0.89
	5-methyluridine (ribothymidine)		0.79
	2'-deoxyuridine		0.23
	3-ureidopropionate		1.51
	3-(3-amino-3-carboxypropyl)uridine*		1.56
Pyrimidine Metabolism, Cytidine containing	cytidine diphosphate		0.21
	cytidine 5'-monophosphate (5'-CMP)		0.58
	cytidine		0.82
	cytosine		1.29
	3-methylcytidine		0.66
	5-methylcytidine		0.52
	2'-deoxycytidine		1.61
	2'-O-methylcytidine		1.18
Pyrimidine Metabolism, Thymine containing	thymidine 5'-monophosphate		0.74
	thymidine		0.2
	thymine		0.71
	5,6-dihydrothymine		0.33
Purine and Pyrimidine Metabolism	methylphosphate		0.92
