## Supplementary material for "Mediator kinase inhibition suppresses hyperactive interferon signaling in Down syndrome": Fig2_sourceData2

### Sheet: Fig2_sourceData2
	CA/CTRL
	D21 cells				T21 cells
	Metabolite		Ratio		Metabolite		Ratio
Tryptophan Metabolism	tryptophan		1.18		tryptophan		1.16
	N-acetyltryptophan		1.06		N-acetyltryptophan		0.56
	C-glycosyltryptophan		1.1		C-glycosyltryptophan		0.96
	oxindolylalanine		1.36		oxindolylalanine		1.14
	tryptophan betaine		0.8		tryptophan betaine		0.67
	kynurenine		1.12		kynurenine		1.03
	kynurenate		0.97		kynurenate		0.62
	serotonin		1.01		serotonin		1.05
	5-hydroxyindoleacetate		0.85		5-hydroxyindoleacetate		0.73
	indolelactate		0.97		indolelactate		0.87
	3-indoxyl sulfate		0.86		3-indoxyl sulfate		0.69
Glycolysis, Gluconeogenesis, and Pyruvate Metabolism	glucose		1.1		glucose		0.79
	glucose 6-phosphate		2.58		glucose 6-phosphate		1.07
	fructose 1,6-diphosphate/glucose 1,6-diphosphate/myo-inositol diphosphates		2.53		fructose 1,6-diphosphate/glucose 1,6-diphosphate/myo-inositol diphosphates		0.96
	dihydroxyacetone phosphate (DHAP)		1.91		dihydroxyacetone phosphate (DHAP)		1
	2-phosphoglycerate		2.21		2-phosphoglycerate		0.53
	3-phosphoglycerate		1.38		3-phosphoglycerate		0.58
	phosphoenolpyruvate (PEP)		1.45		phosphoenolpyruvate (PEP)		0.57
	pyruvate		0.93		pyruvate		1.09
	lactate		0.86		lactate		0.81
	glycerate		1.36		glycerate		0.73
Pentose Phosphate Pathway	6-phosphogluconate		1.97		6-phosphogluconate		0.86
	PRPP: 5-phosphoribosyl diphosphate		0.18		PRPP: 5-phosphoribosyl diphosphate		1
	sedoheptulose-7-phosphate		1.38		sedoheptulose-7-phosphate		1.36
TCA Cycle	citrate		0.64		citrate		0.96
	aconitate [cis or trans]		0.7		aconitate [cis or trans]		0.92
	alpha-ketoglutarate		1.03		alpha-ketoglutarate		0.98
	succinate		0.47		succinate		0.89
	fumarate		0.89		fumarate		0.91
	malate		0.9		malate		0.93
	itaconate		1.17		itaconate		0.48
	2-methylcitrate/homocitrate		0.93		2-methylcitrate/homocitrate		1.04
Long Chain Monounsaturated Fatty Acid	palmitoleate (16:1n7)		0.86		palmitoleate (16:1n7)		1.46
	10-heptadecenoate (17:1n7)		0.82		10-heptadecenoate (17:1n7)		1.32
	oleate/vaccenate (18:1)		0.84		oleate/vaccenate (18:1)		1.36
	10-nonadecenoate (19:1n9)		0.86		10-nonadecenoate (19:1n9)		1.37
	eicosenoate (20:1)		0.93		eicosenoate (20:1)		1.37
	erucate (22:1n9)		0.96		erucate (22:1n9)		1.33
Long Chain Polyunsaturated Fatty Acid (n3 and n6)	eicosapentaenoate (EPA; 20:5n3)		0.76		eicosapentaenoate (EPA; 20:5n3)		1.32
	heneicosapentaenoate (21:5n3)		0.85		heneicosapentaenoate (21:5n3)		1.48
	docosapentaenoate (n3 DPA; 22:5n3)		0.79		docosapentaenoate (n3 DPA; 22:5n3)		1.3
	docosahexaenoate (DHA; 22:6n3)		0.83		docosahexaenoate (DHA; 22:6n3)		1.25
	nisinate (24:6n3)		0.83		nisinate (24:6n3)		1.34
	hexadecadienoate (16:2n6)		0.95		hexadecadienoate (16:2n6)		1.53
	linoleate (18:2n6)		0.85		linoleate (18:2n6)		1.37
	dihomo-linolenate (20:3n3 or n6)		0.82		dihomo-linolenate (20:3n3 or n6)		1.3
	arachidonate (20:4n6)		0.78		arachidonate (20:4n6)		1.33
	docosatrienoate (22:3n6)*		1.03		docosatrienoate (22:3n6)*		1.62
	adrenate (22:4n6)		0.88		adrenate (22:4n6)		1.7
	docosapentaenoate (n6 DPA; 22:5n6)		0.91		docosapentaenoate (n6 DPA; 22:5n6)		1.38
	docosadienoate (22:2n6)		0.99		docosadienoate (22:2n6)		1.43
	mead acid (20:3n9)		0.92		mead acid (20:3n9)		1.7
Fatty Acid, Amide	oleamide		1.06		oleamide		3.02
Endocannabinoid	oleoyl ethanolamide		1.18		oleoyl ethanolamide		1.14
	palmitoyl ethanolamide		1.14		palmitoyl ethanolamide		1.02
	stearoyl ethanolamide		1.17		stearoyl ethanolamide		0.95
	N-arachidonoyltaurine		0.92		N-arachidonoyltaurine		1.43
	N-oleoyltaurine		1.05		N-oleoyltaurine		1.35
	N-stearoyltaurine		0.93		N-stearoyltaurine		1.2
	N-palmitoyltaurine		0.97		N-palmitoyltaurine		1.38
	N-linoleoyltaurine*		1.04		N-linoleoyltaurine*		1.4
	linoleoyl ethanolamide		0.92		linoleoyl ethanolamide		1.58
	palmitoleoyl ethanolamide*		1.03		palmitoleoyl ethanolamide*		1.48
	N-oleoylserine		0.79		N-oleoylserine		1.16
Lysophospholipid	1-palmitoyl-GPC (16:0)		0.96		1-palmitoyl-GPC (16:0)		1.09
	2-palmitoyl-GPC (16:0)*		0.82		2-palmitoyl-GPC (16:0)*		1.4
	1-stearoyl-GPC (18:0)		0.96		1-stearoyl-GPC (18:0)		1.03
	1-oleoyl-GPC (18:1)		1.03		1-oleoyl-GPC (18:1)		1.18
	1-linoleoyl-GPC (18:2)		1.02		1-linoleoyl-GPC (18:2)		1.15
	1-arachidonoyl-GPC (20:4n6)*		0.82		1-arachidonoyl-GPC (20:4n6)*		1.45
	1-lignoceroyl-GPC (24:0)		1.03		1-lignoceroyl-GPC (24:0)		0.93
	1-palmitoyl-GPE (16:0)		0.93		1-palmitoyl-GPE (16:0)		1.01
	1-stearoyl-GPE (18:0)		0.97		1-stearoyl-GPE (18:0)		1.03
	2-stearoyl-GPE (18:0)*		0.76		2-stearoyl-GPE (18:0)*		1.27
	1-oleoyl-GPE (18:1)		0.79		1-oleoyl-GPE (18:1)		1.4
	1-linoleoyl-GPE (18:2)*		0.9		1-linoleoyl-GPE (18:2)*		1.41
	1-arachidonoyl-GPE (20:4n6)*		0.77		1-arachidonoyl-GPE (20:4n6)*		1.39
	1-palmitoyl-GPS (16:0)*		0.94		1-palmitoyl-GPS (16:0)*		1.52
	1-stearoyl-GPS (18:0)*		1		1-stearoyl-GPS (18:0)*		1.27
	1-oleoyl-GPS (18:1)		1.02		1-oleoyl-GPS (18:1)		1.57
	1-palmitoyl-GPG (16:0)*		0.81		1-palmitoyl-GPG (16:0)*		1.22
	1-stearoyl-GPG (18:0)		0.9		1-stearoyl-GPG (18:0)		1.14
	1-oleoyl-GPG (18:1)*		1.04		1-oleoyl-GPG (18:1)*		1.45
	1-linoleoyl-GPG (18:2)*		1.27		1-linoleoyl-GPG (18:2)*		1.55
	1-palmitoyl-GPI (16:0)		0.86		1-palmitoyl-GPI (16:0)		1.4
	1-stearoyl-GPI (18:0)		0.91		1-stearoyl-GPI (18:0)		1.31
	1-oleoyl-GPI (18:1)		0.91		1-oleoyl-GPI (18:1)		1.44
	1-linoleoyl-GPI (18:2)*		0.98		1-linoleoyl-GPI (18:2)*		1.61
	1-arachidonoyl-GPI (20:4)*		0.96		1-arachidonoyl-GPI (20:4)*		1.34
Sphingolipid Synthesis	sphinganine		1.22		sphinganine		1.15
	sphingadienine		1.4		sphingadienine		1.44
	phytosphingosine		1.24		phytosphingosine		1.46
Sterol	desmosterol		1.88		desmosterol		1.53
Purine Metabolism, (Hypo)Xanthine/Inosine containing	AICA ribonucleotide		0.31		AICA ribonucleotide		0.73
	inosine 5'-monophosphate (IMP)		0.28		inosine 5'-monophosphate (IMP)		0.74
	inosine		1.18		inosine		1.33
	hypoxanthine		1.13		hypoxanthine		1.06
	xanthine		0.99		xanthine		1.02
	xanthosine 5'-monophosphate (xmp)		0.43		xanthosine 5'-monophosphate (xmp)		0.83
	xanthosine		1.32		xanthosine		1
	N1-methylinosine		1.07		N1-methylinosine		0.95
	2'-deoxyinosine		1.18		2'-deoxyinosine		1.14
	urate		1.17		urate		0.87
	allantoin		0.95		allantoin		0.92
	allantoic acid		1.08		allantoic acid		0.79
Purine Metabolism, Adenine containing	adenosine 5'-triphosphate (ATP)		1.15		adenosine 5'-triphosphate (ATP)		1
	adenosine 5'-diphosphate (ADP)		0.62		adenosine 5'-diphosphate (ADP)		0.92
	adenosine 5'-monophosphate (AMP)		0.26		adenosine 5'-monophosphate (AMP)		0.86
	adenosine 2'-monophosphate (2'-AMP)		1.46		adenosine 2'-monophosphate (2'-AMP)		1.1
	adenosine 3',5'-cyclic monophosphate (cAMP)		0.9		adenosine 3',5'-cyclic monophosphate (cAMP)		1.03
	adenylosuccinate		0.19		adenylosuccinate		0.79
	adenosine		0.54		adenosine		0.88
	adenine		1.01		adenine		0.93
	N1-methyladenosine		1.23		N1-methyladenosine		1.04
	N6-methyladenosine		1.29		N6-methyladenosine		1.04
	N6-carbamoylthreonyladenosine		1.12		N6-carbamoylthreonyladenosine		0.91
	2'-deoxyadenosine 5'-monophosphate		0.63		2'-deoxyadenosine 5'-monophosphate		0.76
	cyclic adenosine diphosphate-ribose		0.99		cyclic adenosine diphosphate-ribose		0.92
	N6-succinyladenosine		0.85		N6-succinyladenosine		0.86
Purine Metabolism, Guanine containing	guanosine 5'-monophosphate (5'-GMP)		0.32		guanosine 5'-monophosphate (5'-GMP)		0.86
	guanosine 3'-monophosphate (3'-GMP)		0.27		guanosine 3'-monophosphate (3'-GMP)		0.96
	guanosine		1.32		guanosine		1.3
	guanine		1.42		guanine		1.3
	7-methylguanine		1.23		7-methylguanine		0.95
	N2,N2-dimethylguanosine		0.96		N2,N2-dimethylguanosine		1.02
	2'-deoxyguanosine		1.28		2'-deoxyguanosine		1.12
Pyrimidine Metabolism, Orotate containing	N-carbamoylaspartate		0.22		N-carbamoylaspartate		0.31
	dihydroorotate		0.21		dihydroorotate		0.36
	orotate		0.65		orotate		0.71
	orotidine		0.78		orotidine		0.99
Pyrimidine Metabolism, Uracil containing	uridine 5'-triphosphate (UTP)		2.27		uridine 5'-triphosphate (UTP)		1
	uridine 5'-diphosphate (UDP)		0.45		uridine 5'-diphosphate (UDP)		0.6
	uridine 5'-monophosphate (UMP)		0.38		uridine 5'-monophosphate (UMP)		0.93
	uridine 3'-monophosphate (3'-UMP)		0.73		uridine 3'-monophosphate (3'-UMP)		1
	uridine-2',3'-cyclic monophosphate		1.54		uridine-2',3'-cyclic monophosphate		1.7
	uridine		1.11		uridine		1.01
	uracil		1.22		uracil		1.16
	pseudouridine		1.11		pseudouridine		0.99
	5,6-dihydrouridine		1.02		5,6-dihydrouridine		0.84
	2'-O-methyluridine		0.91		2'-O-methyluridine		0.89
	5-methyluridine (ribothymidine)		0.86		5-methyluridine (ribothymidine)		0.82
	2'-deoxyuridine		1.74		2'-deoxyuridine		1.17
	3-ureidopropionate		1.11		3-ureidopropionate		0.86
	3-(3-amino-3-carboxypropyl)uridine*		1.01		3-(3-amino-3-carboxypropyl)uridine*		0.97
Pyrimidine Metabolism, Cytidine containing	cytidine diphosphate		0.25		cytidine diphosphate		1
	cytidine 5'-monophosphate (5'-CMP)		0.62		cytidine 5'-monophosphate (5'-CMP)		1.1
	cytidine		1.2		cytidine		1.09
	cytosine		1.57		cytosine		1.11
	3-methylcytidine		1.78		3-methylcytidine		1.02
	5-methylcytidine		0.93		5-methylcytidine		0.92
	2'-deoxycytidine		0.97		2'-deoxycytidine		0.92
	2'-O-methylcytidine		0.99		2'-O-methylcytidine		0.92
Pyrimidine Metabolism, Thymine containing	thymidine 5'-monophosphate		0.34		thymidine 5'-monophosphate		0.88
	thymidine		1.06		thymidine		0.94
	thymine		1.18		thymine		0.98
	5,6-dihydrothymine		1.29		5,6-dihydrothymine		1.86
Purine and Pyrimidine Metabolism	methylphosphate		0.95		methylphosphate		0.96
