## Supplementary material for "Mediator kinase inhibition suppresses hyperactive interferon signaling in Down syndrome": Fig4_sourceData1

### Sheet: Fig4_sourceData1
	D21 cells					T21 cells
	Metabolite		Ratio IFNg/CTRL	Ratio IFNg+CA/IFNg		Metabolite		Ratio IFNg/CTRL	Ratio IFNg+CA/IFNg
Long Chain Saturated Fatty Acid	myristate (14:0)		0.83	1.15		myristate (14:0)		1.11	0.88
	palmitate (16:0)		0.75	1.2		palmitate (16:0)		0.99	0.91
	margarate (17:0)		0.71	1.27		margarate (17:0)		1	0.94
	stearate (18:0)		0.69	1.3		stearate (18:0)		0.97	0.92
	nonadecanoate (19:0)		0.71	1.36		nonadecanoate (19:0)		1.04	0.94
	arachidate (20:0)		0.7	1.35		arachidate (20:0)		0.99	0.92
Long Chain Monounsaturated Fatty Acid	palmitoleate (16:1n7)		0.75	1.36		palmitoleate (16:1n7)		1.18	0.95
	10-heptadecenoate (17:1n7)		0.7	1.36		10-heptadecenoate (17:1n7)		1.1	0.97
	oleate/vaccenate (18:1)		0.69	1.41		oleate/vaccenate (18:1)		1.08	1
	10-nonadecenoate (19:1n9)		0.71	1.41		10-nonadecenoate (19:1n9)		1.11	1.01
	eicosenoate (20:1)		0.71	1.5		eicosenoate (20:1)		1.11	1.02
	erucate (22:1n9)		0.72	1.51		erucate (22:1n9)		1.08	1.01
Long Chain Polyunsaturated Fatty Acid (n3 and n6)	eicosapentaenoate (EPA; 20:5n3)		0.71	1.35		eicosapentaenoate (EPA; 20:5n3)		1.17	0.88
	heneicosapentaenoate (21:5n3)		0.65	1.75		heneicosapentaenoate (21:5n3)		1.12	1.03
	docosapentaenoate (n3 DPA; 22:5n3)		0.72	1.35		docosapentaenoate (n3 DPA; 22:5n3)		1.04	1.02
	docosahexaenoate (DHA; 22:6n3)		0.69	1.44		docosahexaenoate (DHA; 22:6n3)		0.98	1.04
	nisinate (24:6n3)		0.69	1.37		nisinate (24:6n3)		1.04	1
	hexadecadienoate (16:2n6)		0.91	1.09		hexadecadienoate (16:2n6)		1.18	1.04
	linoleate (18:2n6)		0.71	1.45		linoleate (18:2n6)		1.09	0.99
	dihomo-linolenate (20:3n3 or n6)		0.7	1.43		dihomo-linolenate (20:3n3 or n6)		1.08	0.96
	arachidonate (20:4n6)		0.67	1.41		arachidonate (20:4n6)		1.1	0.95
	docosatrienoate (22:3n6)*		0.62	1.7		docosatrienoate (22:3n6)*		1.06	1.15
	adrenate (22:4n6)		0.63	1.55		adrenate (22:4n6)		1.18	1.02
	docosapentaenoate (n6 DPA; 22:5n6)		0.67	1.38		docosapentaenoate (n6 DPA; 22:5n6)		1.04	1.03
	docosadienoate (22:2n6)		0.72	1.53		docosadienoate (22:2n6)		1.11	1
	mead acid (20:3n9)		0.65	1.58		mead acid (20:3n9)		1.12	1.1
Fatty Acid, Amide	oleamide		0.68	2.15		oleamide		0.17	8.21
Endocannabinoid	oleoyl ethanolamide		1.06	0.88		oleoyl ethanolamide		1.15	1.04
	palmitoyl ethanolamide		1.18	0.84		palmitoyl ethanolamide		1.28	0.88
	stearoyl ethanolamide		1.26	0.87		stearoyl ethanolamide		1.42	0.88
	N-arachidonoyltaurine		0.73	1.63		N-arachidonoyltaurine		1.15	0.93
	N-oleoyltaurine		0.73	1.42		N-oleoyltaurine		1.19	0.94
	N-stearoyltaurine		0.75	1.38		N-stearoyltaurine		1.15	0.92
	N-palmitoyltaurine		0.79	1.34		N-palmitoyltaurine		1.3	0.89
	N-linoleoyltaurine*		0.69	1.62		N-linoleoyltaurine*		1.1	0.9
	linoleoyl ethanolamide		0.67	1.61		linoleoyl ethanolamide		1.17	0.99
	palmitoleoyl ethanolamide*		1.17	0.84		palmitoleoyl ethanolamide*		1.52	1.02
	N-oleoylserine		0.58	1.61		N-oleoylserine		1.07	0.88
Lysophospholipid	1-palmitoyl-GPC (16:0)		1.35	0.76		1-palmitoyl-GPC (16:0)		1.48	0.77
	2-palmitoyl-GPC (16:0)*		0.73	1.45		2-palmitoyl-GPC (16:0)*		1.45	0.83
	1-stearoyl-GPC (18:0)		1.17	0.79		1-stearoyl-GPC (18:0)		1.26	0.87
	1-oleoyl-GPC (18:1)		1.31	0.85		1-oleoyl-GPC (18:1)		1.51	0.86
	1-linoleoyl-GPC (18:2)		1.24	0.88		1-linoleoyl-GPC (18:2)		1.29	0.86
	1-arachidonoyl-GPC (20:4n6)*		0.69	1.44		1-arachidonoyl-GPC (20:4n6)*		1.5	0.92
	1-lignoceroyl-GPC (24:0)		1.12	0.97		1-lignoceroyl-GPC (24:0)		1.16	0.97
	1-palmitoyl-GPE (16:0)		1.09	0.8		1-palmitoyl-GPE (16:0)		1.16	0.85
	1-stearoyl-GPE (18:0)		1.08	0.85		1-stearoyl-GPE (18:0)		1.13	0.93
	2-stearoyl-GPE (18:0)*		0.66	1.44		2-stearoyl-GPE (18:0)*		1.1	0.83
	1-oleoyl-GPE (18:1)		0.68	1.44		1-oleoyl-GPE (18:1)		1.29	0.77
	1-linoleoyl-GPE (18:2)*		0.71	1.5		1-linoleoyl-GPE (18:2)*		1.61	0.62
	1-arachidonoyl-GPE (20:4n6)*		0.56	1.42		1-arachidonoyl-GPE (20:4n6)*		1.23	0.83
	1-palmitoyl-GPS (16:0)*		0.76	1.27		1-palmitoyl-GPS (16:0)*		1.62	0.71
	1-stearoyl-GPS (18:0)*		0.83	1.25		1-stearoyl-GPS (18:0)*		1.33	0.74
	1-oleoyl-GPS (18:1)		0.78	1.38		1-oleoyl-GPS (18:1)		1.53	0.85
	1-palmitoyl-GPG (16:0)*		0.77	1.24		1-palmitoyl-GPG (16:0)*		1.29	0.78
	1-stearoyl-GPG (18:0)		0.77	1.29		1-stearoyl-GPG (18:0)		1.18	0.76
	1-oleoyl-GPG (18:1)*		0.71	1.53		1-oleoyl-GPG (18:1)*		1.24	1.05
	1-linoleoyl-GPG (18:2)*		0.85	1.84		1-linoleoyl-GPG (18:2)*		1.22	0.91
	1-palmitoyl-GPI (16:0)		0.68	1.28		1-palmitoyl-GPI (16:0)		1.43	0.78
	1-stearoyl-GPI (18:0)		0.76	1.32		1-stearoyl-GPI (18:0)		1.25	0.83
	1-oleoyl-GPI (18:1)		0.67	1.38		1-oleoyl-GPI (18:1)		1.36	0.79
	1-linoleoyl-GPI (18:2)*		0.77	1.4		1-linoleoyl-GPI (18:2)*		1.42	0.84
	1-arachidonoyl-GPI (20:4)*		0.73	1.43		1-arachidonoyl-GPI (20:4)*		1.21	0.97
Lysoplasmalogen	1-(1-enyl-palmitoyl)-GPC (P-16:0)*		1.15	0.85		1-(1-enyl-palmitoyl)-GPC (P-16:0)*		1.21	0.88
	1-(1-enyl-palmitoyl)-GPE (P-16:0)*		1.23	0.82		1-(1-enyl-palmitoyl)-GPE (P-16:0)*		1.24	0.85
	1-(1-enyl-oleoyl)-GPE (P-18:1)*		1.32	0.83		1-(1-enyl-oleoyl)-GPE (P-18:1)*		1.32	0.89
	1-(1-enyl-stearoyl)-GPE (P-18:0)*		1.29	0.82		1-(1-enyl-stearoyl)-GPE (P-18:0)*		1.34	0.9
Sterol	desmosterol		1.13	1.35		desmosterol		1.11	1.36
Primary Bile Acid Metabolism	glycocholate		0.77	1.73		glycocholate		0.7	0.88
	taurocholate		0.81	1.68		taurocholate		0.71	0.84
	glycochenodeoxycholate		0.84	1.63		glycochenodeoxycholate		0.78	0.95
	taurochenodeoxycholate		0.77	1.72		taurochenodeoxycholate		0.82	0.85
Secondary Bile Acid Metabolism	glycodeoxycholate		0.84	1.96		glycodeoxycholate		0.92	0.89
	taurodeoxycholate		1.15	1.52		taurodeoxycholate		0.81	0.87
Nicotinate & nicotinamide metabolism	quinolinate		1.12	0.78		quinolinate		1.24	0.78
