## Supplementary material for "Mediator kinase inhibition suppresses hyperactive interferon signaling in Down syndrome": Fig6_sourceData1

### Sheet: TFEA Output T21 CA vs T21 Ctrl
#TF	E-Score	Corrected E-Score	Events	GC	FPKM	P-adj	Corrected P-adj
ZN341_HUMAN.H11MO.0.C	0.0526379	0.0456023	14807	0.629532	nan	1e-10	1e-07
SPIB_HUMAN.H11MO.0.A	-0.126385	-0.102292	3511	0.445294	nan	1e-11	1e-07
IRF8_HUMAN.H11MO.0.B	-0.125651	-0.0964722	3828	0.4152	nan	1e-12	1e-06
IRF4_HUMAN.H11MO.0.A	-0.132136	-0.105402	3099	0.429667	nan	1e-10	1e-06
TAF1_HUMAN.H11MO.0.A	0.0823206	0.0758817	5178	0.626	nan	1e-07	1e-06
ZN121_HUMAN.H11MO.0.C	0.0232928	0.0242021	29132	0.58251	nan	1e-05	1e-05
SPI1_HUMAN.H11MO.0.A	-0.107648	-0.0854031	3831	0.456235	nan	1e-09	1e-05
IRF2_HUMAN.H11MO.0.A	-0.118024	-0.0810526	4442	0.369076	nan	1e-12	1e-05
PRDM6_HUMAN.H11MO.0.C	-0.00398754	0.0404443	13399	0.324923	nan	1	1e-05
P53_HUMAN.H11MO.0.A	-0.163562	-0.156256	1124	0.54465	nan	1e-05	1e-05
FOXJ3_HUMAN.H11MO.0.A	-0.00380902	0.0626391	5981	0.19462	nan	1	1e-05
BC11A_HUMAN.H11MO.0.A	-0.0925931	-0.0677798	5604	0.441035	nan	1e-09	0.0001
P73_HUMAN.H11MO.0.A	-0.15798	-0.149728	1139	0.539053	nan	1e-05	0.0001
THAP1_HUMAN.H11MO.0.C	0.0916549	0.0703175	5035	0.714177	nan	1e-08	0.0001
THA_HUMAN.H11MO.0.C	0.0299205	0.0390663	12208	0.533762	nan	0.01	0.0001
ZBT17_HUMAN.H11MO.0.A	0.0405618	0.0339985	16132	0.626737	nan	1e-06	0.0001
ZN263_HUMAN.H11MO.0.A	0.0490628	0.0381625	13819	0.652405	nan	1e-07	0.0001
ZN770_HUMAN.H11MO.0.C	0.0293496	0.0164575	36118	0.664193	nan	1e-15	0.0001
EGR1_HUMAN.H11MO.0.A	0.06387	0.0491421	8419	0.675059	nan	1e-07	0.001
PAX5_HUMAN.H11MO.0.A	0.0306986	0.0237615	23673	0.628949	nan	1e-06	0.001
NRF1_HUMAN.H11MO.0.A	-0.0754373	-0.0928686	2323	0.691059	nan	0.01	0.001
ZN143_HUMAN.H11MO.0.A	-0.106982	-0.0960795	2352	0.523364	nan	0.0001	0.001
PATZ1_HUMAN.H11MO.0.C	0.0449087	0.0267706	19650	0.695242	nan	1e-10	0.001
VEZF1_HUMAN.H11MO.0.C	0.0314074	0.0232636	22518	0.636091	nan	1e-06	0.001
THA11_HUMAN.H11MO.0.B	-0.105223	-0.0940907	2175	0.522006	nan	0.0001	0.001
P63_HUMAN.H11MO.0.A	-0.13287	-0.129526	1120	0.568105	nan	0.001	0.001
TF65_HUMAN.H11MO.0.A	-0.12377	-0.113047	1393	0.524429	nan	0.001	0.001
GABPA_HUMAN.H11MO.0.A	-0.126709	-0.131121	944	0.614	nan	0.01	0.01
RARA_HUMAN.H11MO.0.A	0.0325002	0.0398337	8241	0.544489	nan	0.1	0.01
IRF1_HUMAN.H11MO.0.A	-0.0792143	-0.0382746	8869	0.345591	nan	1e-12	0.01
NFE2_HUMAN.H11MO.0.A	-0.141963	-0.131038	832	0.523231	nan	0.01	0.01
EGR2_HUMAN.H11MO.0.A	0.0438377	0.0305465	13509	0.666556	nan	1e-05	0.01
ELF2_HUMAN.H11MO.0.C	-0.131694	-0.131192	790	0.584923	nan	0.01	0.01
BACH1_HUMAN.H11MO.0.A	-0.118497	-0.12057	912	0.60016	nan	0.1	0.01
ETS1_HUMAN.H11MO.0.A	-0.0813545	-0.0792152	2071	0.575231	nan	0.01	0.01
COT1_HUMAN.H11MO.0.C	0.0593522	0.0565311	3704	0.604588	nan	0.01	0.01
WT1_HUMAN.H11MO.0.C	0.0460859	0.0224636	18089	0.7277	nan	1e-10	0.1
KLF6_HUMAN.H11MO.0.A	0.0437983	0.0258746	14308	0.693973	nan	1e-06	0.1
STAT2_HUMAN.H11MO.0.A	-0.0832673	-0.0448333	5528	0.360421	nan	1e-07	0.1
KLF15_HUMAN.H11MO.0.A	0.0445766	0.0216003	18284	0.723876	nan	1e-09	0.1
Z354A_HUMAN.H11MO.0.C	0.0173185	0.0632106	2397	0.31628	nan	1	0.1
ZNF76_HUMAN.H11MO.0.C	-0.0661397	-0.0616991	2750	0.56161	nan	0.1	0.1
ELK4_HUMAN.H11MO.0.A	-0.112555	-0.119501	680	0.629	nan	0.1	0.1
BACH2_HUMAN.H11MO.0.A	-0.117341	-0.10206	932	0.497455	nan	0.1	0.1
AP2B_HUMAN.H11MO.0.B	0.125819	0.0865746	1040	0.820158	nan	0.001	0.1
THB_HUMAN.H11MO.0.C	0.0387298	0.042428	4566	0.566004	nan	1	0.1
ETV1_HUMAN.H11MO.0.A	-0.121435	-0.129932	535	0.638182	nan	1	0.1
ELF3_HUMAN.H11MO.0.A	-0.101847	-0.0795383	1516	0.455857	nan	0.01	0.1
ZSC22_HUMAN.H11MO.0.C	0.0497915	0.0368661	5442	0.664391	nan	0.01	0.1
ELK1_HUMAN.H11MO.0.B	-0.136649	-0.137466	423	0.592727	nan	1	1
MAZ_HUMAN.H11MO.0.A	0.0291768	0.0144895	23592	0.674818	nan	1e-05	1
NF2L2_HUMAN.H11MO.0.A	-0.125014	-0.0996153	840	0.437571	nan	0.1	1
ZN281_HUMAN.H11MO.0.A	0.0505277	0.0227519	11745	0.752282	nan	1e-07	1
E2F6_HUMAN.H11MO.0.A	0.0584049	0.0456235	3123	0.663538	nan	0.1	1
NFKB1_HUMAN.H11MO.1.B	-0.0821275	-0.0879377	920	0.622279	nan	1	1
ZN467_HUMAN.H11MO.0.C	0.0304506	0.0149961	22531	0.679359	nan	1e-05	1
ZN563_HUMAN.H11MO.0.C	0.065788	0.0656271	1438	0.588844	nan	1	1
KAISO_HUMAN.H11MO.0.A	-0.147489	-0.150485	290	0.605622	nan	1	1
MBD2_HUMAN.H11MO.0.B	0.113227	0.0751391	1100	0.813312	nan	0.01	1
ERG_HUMAN.H11MO.0.A	-0.054215	-0.0499442	2652	0.562615	nan	1	1
SRF_HUMAN.H11MO.0.A	0.0714527	0.0998459	663	0.419847	nan	1	1
KLF12_HUMAN.H11MO.0.C	0.0121058	-0.0327515	5835	0.853379	nan	1	1
HNF6_HUMAN.H11MO.0.B	0.0350344	0.0882239	734	0.273091	nan	1	1
ELF1_HUMAN.H11MO.0.A	-0.086707	-0.0854943	893	0.580714	nan	1	1
NR1H4_HUMAN.H11MO.0.B	0.0751521	0.0636496	1387	0.655969	nan	1	1
ZN136_HUMAN.H11MO.0.C	0.0475054	0.0786734	830	0.403425	nan	1	1
TEAD1_HUMAN.H11MO.0.A	0.0245666	0.0441761	2440	0.471833	nan	1	1
RXRA_HUMAN.H11MO.0.A	0.0262008	0.0312514	4857	0.558	nan	0.99	0.445
SP1_HUMAN.H11MO.0.A	0.0264864	-0.0171028	14643	0.845874	nan	0.1	0.466
TYY1_HUMAN.H11MO.0.A	-0.0638674	-0.0610147	1438	0.571008	nan	1	0.466
IRF9_HUMAN.H11MO.0.C	-0.131342	-0.0856489	718	0.31746	nan	0.1	0.467
ZFX_HUMAN.H11MO.0.A	0.0854275	0.0580545	1434	0.749898	nan	0.1	0.526
BRAC_HUMAN.H11MO.0.A	0.07551	0.0964431	528	0.464	nan	1	0.542
OSR2_HUMAN.H11MO.0.C	0.035587	0.0363275	3355	0.58351	nan	0.671	0.609
TBX3_HUMAN.H11MO.0.C	0.0385981	0.0434643	2074	0.559091	nan	1	0.639
RELB_HUMAN.H11MO.0.C	-0.0731732	-0.0688054	1030	0.562041	nan	0.479	0.647
NFAC1_HUMAN.H11MO.0.B	-0.00464648	0.0286321	4791	0.390933	nan	1	0.652
E2F7_HUMAN.H11MO.0.B	0.0504754	0.0390717	2797	0.655385	nan	1	0.659
ZN320_HUMAN.H11MO.0.C	0.0558599	0.0389336	2581	0.688069	nan	0.1	0.679
ASCL1_HUMAN.H11MO.0.A	0.0448943	0.0388758	2672	0.623512	nan	1	0.719
HEN1_HUMAN.H11MO.0.C	0.0653282	0.0502995	1552	0.676839	nan	1	0.843
STA5B_HUMAN.H11MO.0.A	-0.0981652	-0.0602233	1083	0.363333	nan	0.1	0.853
BCL6_HUMAN.H11MO.0.A	-0.0892461	-0.0642579	900	0.44	nan	1	0.863
ZFP82_HUMAN.H11MO.0.C	-0.00569085	0.0289793	3905	0.382697	nan	1	0.865
CREM_HUMAN.H11MO.0.C	-0.140461	-0.13156	238	0.535209	nan	0.664	0.878
KLF5_HUMAN.H11MO.0.A	0.0419098	0.0225816	6980	0.702286	nan	0.01	0.879
MXI1_HUMAN.H11MO.0.A	0.0788815	0.0628617	953	0.682705	nan	1	0.9
NR1H3_HUMAN.H11MO.0.B	0.0494119	0.0618613	934	0.514211	nan	1	0.909
ANDR_HUMAN.H11MO.0.A	-0.00988251	0.0312284	3277	0.344578	nan	1	0.927
REL_HUMAN.H11MO.0.B	-0.0722347	-0.0575741	1019	0.501124	nan	1	0.974
CEBPE_HUMAN.H11MO.0.A	0.138684	0.172824	48	0.385835	nan	1	1
HINFP_HUMAN.H11MO.0.C	0.127596	0.127816	29	0.586592	nan	1	1
HLF_HUMAN.H11MO.0.C	0.0812953	0.113684	86	0.396203	nan	1	1
MTF1_HUMAN.H11MO.0.C	0.112413	0.110593	200	0.598659	nan	1	1
CUX1_HUMAN.H11MO.0.C	0.0730283	0.0922551	51	0.474099	nan	1	1
DUX4_HUMAN.H11MO.0.A	0.0278417	0.0873903	260	0.235455	nan	1	1
HXA9_HUMAN.H11MO.0.B	0.0294268	0.0846132	305	0.261273	nan	1	1
ZN382_HUMAN.H11MO.0.C	0.0571126	0.0755299	521	0.478889	nan	1	1
CEBPB_HUMAN.H11MO.0.A	0.038391	0.06819	219	0.411527	nan	1	1
E2F5_HUMAN.H11MO.0.B	0.0701507	0.0636364	49	0.626446	nan	1	1
SOX3_HUMAN.H11MO.0.B	0.0396817	0.0630417	611	0.449636	nan	1	1
MYCN_HUMAN.H11MO.0.A	0.0760875	0.0623543	629	0.669172	nan	1	1
FOXC1_HUMAN.H11MO.0.C	0.0155317	0.0620084	425	0.312821	nan	1	1
ZN547_HUMAN.H11MO.0.C	0.0497106	0.0606811	387	0.522963	nan	1	1
CLOCK_HUMAN.H11MO.0.C	0.0517129	0.0577991	620	0.551871	nan	1	1
ZN582_HUMAN.H11MO.0.C	0.0294684	0.0524962	430	0.451603	nan	1	1
ZNF18_HUMAN.H11MO.0.C	0.0406737	0.0513845	723	0.5245	nan	1	1
TCF7_HUMAN.H11MO.0.A	0.0206822	0.047888	632	0.426875	nan	1	1
HXA10_HUMAN.H11MO.0.C	-0.00835789	0.0457933	369	0.267399	nan	1	1
NDF1_HUMAN.H11MO.0.A	0.0404999	0.0457532	411	0.5568	nan	1	1
FOXM1_HUMAN.H11MO.0.A	0.00501557	0.0424788	911	0.366167	nan	1	1
MAX_HUMAN.H11MO.0.A	0.054673	0.041915	261	0.6634	nan	1	1
NR1D1_HUMAN.H11MO.0.B	0.0310122	0.0412739	1832	0.527158	nan	1	1
ZN134_HUMAN.H11MO.0.C	0.030228	0.0406624	671	0.526136	nan	1	1
CEBPA_HUMAN.H11MO.0.A	0.0129221	0.0402194	245	0.426333	nan	1	1
SMAD2_HUMAN.H11MO.0.A	0.034108	0.0398908	918	0.553667	nan	1	1
ZN816_HUMAN.H11MO.0.C	0.0348228	0.0382781	1732	0.567442	nan	1	1
RXRG_HUMAN.H11MO.0.B	0.0173441	0.0378016	542	0.466815	nan	1	1
SALL4_HUMAN.H11MO.0.B	0.0597656	0.0373091	2362	0.7208	nan	0.1	1
TFAP4_HUMAN.H11MO.0.A	0.0363462	0.0368686	615	0.5848	nan	1	1
ZN250_HUMAN.H11MO.0.C	0.000192518	0.0360224	877	0.375833	nan	1	1
RORG_HUMAN.H11MO.0.C	0.0140093	0.0359279	505	0.458167	nan	1	1
FEV_HUMAN.H11MO.0.B	0.0382397	0.0353117	395	0.605221	nan	1	1
SOX2_HUMAN.H11MO.0.A	0.00833912	0.0349389	1391	0.430462	nan	1	1
PIT1_HUMAN.H11MO.0.C	-0.0204835	0.0347042	569	0.261265	nan	1	1
SOX4_HUMAN.H11MO.0.B	0.0106976	0.0344749	1101	0.447167	nan	1	1
MEF2D_HUMAN.H11MO.0.A	-0.0220627	0.034099	1011	0.2555	nan	1	1
ZEB1_HUMAN.H11MO.0.A	0.030557	0.0337828	999	0.5688	nan	1	1
SMAD4_HUMAN.H11MO.0.B	0.0283477	0.0336399	1018	0.55657	nan	1	1
ESR2_HUMAN.H11MO.0.A	0.0404469	0.0335962	801	0.628437	nan	1	1
MYC_HUMAN.H11MO.0.A	0.0399285	0.0326909	409	0.630727	nan	1	1
CDX2_HUMAN.H11MO.0.A	-0.00679712	0.0320176	941	0.358168	nan	1	1
ZN350_HUMAN.H11MO.0.C	-0.000126062	0.0316957	677	0.399556	nan	1	1
ZN667_HUMAN.H11MO.0.C	0.0248797	0.0316911	981	0.547579	nan	1	1
MZF1_HUMAN.H11MO.0.B	0.0225414	0.0313092	1612	0.536	nan	1	1
NR2C1_HUMAN.H11MO.0.C	0.0262185	0.0307635	743	0.560992	nan	1	1
VDR_HUMAN.H11MO.0.A	0.0275609	0.0305417	912	0.57025	nan	1	1
PBX2_HUMAN.H11MO.0.C	-0.00994727	0.0299623	356	0.351688	nan	1	1
SRBP2_HUMAN.H11MO.0.B	0.0375682	0.0299483	2615	0.63299	nan	0.839	1
RFX5_HUMAN.H11MO.0.A	0.0255234	0.0298137	821	0.5625	nan	1	1
COT2_HUMAN.H11MO.0.A	0.0172534	0.0297983	1164	0.513645	nan	1	1
MEIS1_HUMAN.H11MO.0.A	-0.0185067	0.0296678	268	0.302772	nan	1	1
ZSC31_HUMAN.H11MO.0.C	0.0306284	0.0295421	1469	0.594322	nan	1	1
MYOG_HUMAN.H11MO.0.B	0.0344306	0.0289275	1775	0.620462	nan	1	1
GCR_HUMAN.H11MO.0.A	0.00920938	0.0286105	602	0.473067	nan	1	1
CRX_HUMAN.H11MO.0.B	-0.000287616	0.0284697	312	0.417692	nan	1	1
MEF2B_HUMAN.H11MO.0.A	-0.0188199	0.0281816	1216	0.309714	nan	1	1
ZBTB6_HUMAN.H11MO.0.C	0.034203	0.0281042	1314	0.623988	nan	1	1
OZF_HUMAN.H11MO.0.C	-0.0130177	0.0276985	3465	0.346914	nan	1	1
ARI5B_HUMAN.H11MO.0.C	-0.00358851	0.0272917	337	0.405128	nan	1	1
PTF1A_HUMAN.H11MO.0.B	0.0290775	0.0271443	3017	0.599333	nan	1	1
PRD14_HUMAN.H11MO.0.A	0.00949778	0.0267861	410	0.485571	nan	1	1
SOX10_HUMAN.H11MO.0.B	-0.00567577	0.025733	655	0.402	nan	1	1
BHA15_HUMAN.H11MO.0.B	0.0359487	0.0256698	1993	0.648727	nan	1	1
ZNF8_HUMAN.H11MO.0.C	-0.00721948	0.0256617	2401	0.393285	nan	1	1
OTX2_HUMAN.H11MO.0.A	-0.00291862	0.0256331	233	0.418909	nan	1	1
E2F1_HUMAN.H11MO.0.A	0.0398945	0.0253696	2009	0.673857	nan	1	1
GLI3_HUMAN.H11MO.0.B	0.0292495	0.0252969	520	0.611285	nan	1	1
PBX1_HUMAN.H11MO.0.A	0.0158421	0.0251505	1370	0.5328	nan	1	1
KLF4_HUMAN.H11MO.0.A	0.053558	0.0246472	651	0.759	nan	1	1
CREB1_HUMAN.H11MO.0.A	0.00797344	0.0246056	259	0.489455	nan	1	1
ZIC3_HUMAN.H11MO.0.B	0.0329779	0.0242002	1567	0.639842	nan	1	1
ALX1_HUMAN.H11MO.0.B	-0.0379157	0.0235096	391	0.224348	nan	1	1
ZN260_HUMAN.H11MO.0.C	-0.0171864	0.0235042	3202	0.347065	nan	1	1
MEF2C_HUMAN.H11MO.0.A	-0.0285337	0.0234885	1188	0.28	nan	1	1
ZN322_HUMAN.H11MO.0.B	0.0260009	0.0231557	2261	0.604731	nan	1	1
SRBP1_HUMAN.H11MO.0.A	0.0206754	0.0225003	914	0.577091	nan	1	1
TF7L1_HUMAN.H11MO.0.B	-0.0102321	0.0224764	536	0.394308	nan	1	1
ZN436_HUMAN.H11MO.0.C	0.0272962	0.0214182	4166	0.62268	nan	1	1
MYOD1_HUMAN.H11MO.0.A	0.0247484	0.0211031	2034	0.609467	nan	1	1
RARG_HUMAN.H11MO.0.B	0.0156799	0.0205991	1023	0.558778	nan	1	1
SMAD3_HUMAN.H11MO.0.B	0.0168972	0.0201174	5593	0.568833	nan	1	1
EVI1_HUMAN.H11MO.0.B	-0.0302113	0.0199662	484	0.290918	nan	1	1
NR1I3_HUMAN.H11MO.0.C	0.000596511	0.0198191	619	0.474123	nan	1	1
HSF1_HUMAN.H11MO.0.A	-0.00660031	0.0197621	1299	0.431867	nan	1	1
PPARG_HUMAN.H11MO.0.A	0.0100773	0.0194216	1349	0.532588	nan	1	1
HNF1A_HUMAN.H11MO.0.C	-0.0349655	0.018949	529	0.2688	nan	1	1
MAFF_HUMAN.H11MO.0.B	-0.00286719	0.0187901	662	0.459713	nan	1	1
ZNF85_HUMAN.H11MO.0.C	-0.0171438	0.0186411	712	0.3761	nan	1	1
AP2A_HUMAN.H11MO.0.A	0.0240394	0.0184909	1276	0.620731	nan	1	1
LHX3_HUMAN.H11MO.0.C	-0.0574076	0.0182353	1031	0.140201	nan	0.832	1
GATA3_HUMAN.H11MO.0.A	-0.0285513	0.0179719	843	0.312545	nan	1	1
ZBT18_HUMAN.H11MO.0.C	0.0125326	0.0174603	675	0.558727	nan	1	1
ATF6A_HUMAN.H11MO.0.B	0.0309711	0.0174445	262	0.667949	nan	1	1
HSF2_HUMAN.H11MO.0.A	-0.0082305	0.017187	698	0.437459	nan	1	1
FOXA3_HUMAN.H11MO.0.B	-0.025683	0.0166953	490	0.337077	nan	1	1
ZN680_HUMAN.H11MO.0.C	-0.00541076	0.01622	998	0.459871	nan	1	1
AP2C_HUMAN.H11MO.0.A	0.0317005	0.0155749	1731	0.683331	nan	1	1
E2F3_HUMAN.H11MO.0.A	0.0187944	0.0155505	326	0.607091	nan	1	1
RORA_HUMAN.H11MO.0.C	0.00719358	0.0155195	642	0.538615	nan	1	1
PPARA_HUMAN.H11MO.0.B	0.000771465	0.0153038	944	0.501882	nan	1	1
ERR1_HUMAN.H11MO.0.A	0.00188129	0.0148279	2560	0.511268	nan	1	1
SOX9_HUMAN.H11MO.0.B	-0.0118478	0.0145343	581	0.43175	nan	1	1
ZBT48_HUMAN.H11MO.0.C	0.0146945	0.0142539	228	0.5905	nan	1	1
Z324A_HUMAN.H11MO.0.C	0.00578296	0.013941	1623	0.539609	nan	1	1
SP4_HUMAN.H11MO.0.A	0.0281958	0.0139264	12274	0.672345	nan	0.1	1
ZN394_HUMAN.H11MO.0.C	-0.0216477	0.0134037	4449	0.380441	nan	1	1
LHX2_HUMAN.H11MO.0.A	-0.0312352	0.0132164	428	0.324806	nan	1	1
ETS2_HUMAN.H11MO.0.B	-0.00261494	0.0127814	3772	0.496769	nan	1	1
ESR1_HUMAN.H11MO.0.A	0.0125894	0.0124811	747	0.588533	nan	1	1
FOXQ1_HUMAN.H11MO.0.C	-0.0524678	0.0122049	622	0.205128	nan	1	1
FLI1_HUMAN.H11MO.0.A	0.00778717	0.011211	9557	0.567628	nan	1	1
E2F4_HUMAN.H11MO.0.A	0.0316508	0.0110451	2455	0.709846	nan	1	1
HXA13_HUMAN.H11MO.0.C	-0.032752	0.011018	341	0.32884	nan	1	1
MEF2A_HUMAN.H11MO.0.A	-0.04185	0.0110039	1151	0.275077	nan	1	1
CTCFL_HUMAN.H11MO.0.A	0.0373215	0.0103841	3065	0.74732	nan	0.699	1
PO2F2_HUMAN.H11MO.0.A	-0.0308415	0.0096605	699	0.348182	nan	1	1
ZN554_HUMAN.H11MO.0.C	0.00643842	0.00952906	1669	0.5696	nan	1	1
ZN586_HUMAN.H11MO.0.C	-0.00964356	0.00928773	1804	0.475847	nan	1	1
KLF1_HUMAN.H11MO.0.A	0.0402769	0.00880209	8517	0.774175	nan	0.01	1
INSM1_HUMAN.H11MO.0.C	0.0243077	0.00869248	655	0.68031	nan	1	1
ZN490_HUMAN.H11MO.0.C	-0.0162698	0.00855137	907	0.440988	nan	1	1
ZFP28_HUMAN.H11MO.0.C	-0.0324278	0.00851653	4160	0.345564	nan	0.482	1
SOX17_HUMAN.H11MO.0.C	-0.0174029	0.00849155	371	0.434636	nan	1	1
PKNX1_HUMAN.H11MO.0.B	0.00292197	0.00839626	597	0.555492	nan	1	1
ZN214_HUMAN.H11MO.0.C	-0.018895	0.00820289	640	0.427514	nan	1	1
ZNF41_HUMAN.H11MO.0.C	-0.00767326	0.00814543	1027	0.494269	nan	1	1
ZN257_HUMAN.H11MO.0.C	0.00238836	0.00804754	740	0.554398	nan	1	1
ZN317_HUMAN.H11MO.0.C	-0.0197513	0.00763208	785	0.425824	nan	1	1
MAF_HUMAN.H11MO.0.A	-0.0139746	0.00733199	795	0.461789	nan	1	1
ITF2_HUMAN.H11MO.0.C	0.0160051	0.00709198	1581	0.640644	nan	1	1
PO5F1_HUMAN.H11MO.0.A	-0.0361834	0.00637682	832	0.336	nan	1	1
ZN264_HUMAN.H11MO.0.C	-0.0179094	0.00589606	1066	0.447	nan	1	1
AIRE_HUMAN.H11MO.0.C	-0.0268965	0.00576748	446	0.394571	nan	1	1
PO2F1_HUMAN.H11MO.0.C	-0.0344405	0.00554935	744	0.351213	nan	1	1
PO3F2_HUMAN.H11MO.0.A	-0.0293942	0.00521395	761	0.383065	nan	1	1
FEZF1_HUMAN.H11MO.0.C	-0.025268	0.0047045	781	0.4105	nan	1	1
REST_HUMAN.H11MO.0.A	0.0063417	0.00466452	1150	0.597818	nan	1	1
STF1_HUMAN.H11MO.0.B	0.00209949	0.00404733	1186	0.576364	nan	1	1
KLF3_HUMAN.H11MO.0.B	0.0295254	0.00375123	12264	0.740435	nan	0.1	1
ZKSC1_HUMAN.H11MO.0.B	-0.00617543	0.0036239	2675	0.529895	nan	1	1
CEBPD_HUMAN.H11MO.0.C	-0.0154385	0.00354386	253	0.475545	nan	1	1
PBX3_HUMAN.H11MO.0.A	-3.95978e-05	0.00285179	635	0.570779	nan	1	1
LYL1_HUMAN.H11MO.0.A	-0.00665485	0.00276064	1990	0.532167	nan	1	1
ZIM3_HUMAN.H11MO.0.C	-0.0271319	0.00230377	1803	0.413678	nan	1	1
NR1I2_HUMAN.H11MO.0.C	-0.0215886	0.00161462	587	0.450564	nan	1	1
TFDP1_HUMAN.H11MO.0.C	0.0120595	0.00158968	1466	0.649857	nan	1	1
HNF1B_HUMAN.H11MO.0.A	-0.0529463	0.00157653	462	0.2652	nan	1	1
ZN329_HUMAN.H11MO.0.C	-0.00435065	0.000858143	1061	0.557064	nan	1	1
SUH_HUMAN.H11MO.0.A	0.000878891	0.000829899	244	0.588182	nan	1	1
SP3_HUMAN.H11MO.0.B	0.029282	0.000459233	15664	0.758479	nan	0.01	1
NANOG_HUMAN.H11MO.0.A	-0.040283	0.000291185	896	0.347754	nan	1	1
ARNT_HUMAN.H11MO.0.B	0	0	0	0.604889	nan	1	1
ATOH1_HUMAN.H11MO.0.B	0	0	0	0.591111	nan	1	1
AHR_HUMAN.H11MO.0.B	0	0	0	0.632299	nan	1	1
CDX1_HUMAN.H11MO.0.C	0	0	0	0.265457	nan	1	1
DLX3_HUMAN.H11MO.0.C	0	0	0	0.288097	nan	1	1
EPAS1_HUMAN.H11MO.0.B	0	0	0	0.579556	nan	1	1
ERR2_HUMAN.H11MO.0.A	0	0	0	0.503031	nan	1	1
ERR3_HUMAN.H11MO.0.B	0	0	0	0.444444	nan	1	1
FOSB_HUMAN.H11MO.0.A	0	0	0	0.434889	nan	1	1
FOS_HUMAN.H11MO.0.A	0	0	0	0.459556	nan	1	1
FOXH1_HUMAN.H11MO.0.A	0	0	0	0.420488	nan	1	1
FOXJ2_HUMAN.H11MO.0.C	0	0	0	0.202639	nan	1	1
FOXK1_HUMAN.H11MO.0.A	0	0	0	0.3424	nan	1	1
FOXO3_HUMAN.H11MO.0.B	0	0	0	0.361	nan	1	1
FOXO4_HUMAN.H11MO.0.C	0	0	0	0.266845	nan	1	1
FOXP1_HUMAN.H11MO.0.A	0	0	0	0.33597	nan	1	1
FOXP2_HUMAN.H11MO.0.C	0	0	0	0.354889	nan	1	1
GATA4_HUMAN.H11MO.0.A	0	0	0	0.3606	nan	1	1
GFI1B_HUMAN.H11MO.0.A	0	0	0	0.4166	nan	1	1
GFI1_HUMAN.H11MO.0.C	0	0	0	0.391147	nan	1	1
HIC1_HUMAN.H11MO.0.C	0	0	0	0.712024	nan	1	1
HIF1A_HUMAN.H11MO.0.C	0	0	0	0.59075	nan	1	1
HXA1_HUMAN.H11MO.0.C	0	0	0	0.432432	nan	1	1
HXB13_HUMAN.H11MO.0.A	0	0	0	0.2826	nan	1	1
HXB4_HUMAN.H11MO.0.B	0	0	0	0.37125	nan	1	1
HXB7_HUMAN.H11MO.0.C	0	0	0	0.2	nan	1	1
IKZF1_HUMAN.H11MO.0.C	0	0	0	0.582237	nan	1	1
HXC9_HUMAN.H11MO.0.C	0	0	0	0.3166	nan	1	1
IRF7_HUMAN.H11MO.0.C	0	0	0	0.321368	nan	1	1
ISL1_HUMAN.H11MO.0.A	0	0	0	0.453333	nan	1	1
KLF8_HUMAN.H11MO.0.C	0	0	0	0.714286	nan	1	1
MECP2_HUMAN.H11MO.0.C	0	0	0	0.847602	nan	1	1
MYF6_HUMAN.H11MO.0.C	0	0	0	0.684332	nan	1	1
NF2L1_HUMAN.H11MO.0.C	0	0	0	0.393303	nan	1	1
NDF2_HUMAN.H11MO.0.B	0	0	0	0.582444	nan	1	1
NFAC2_HUMAN.H11MO.0.B	0	0	0	0.337182	nan	1	1
NFAC3_HUMAN.H11MO.0.B	0	0	0	0.376431	nan	1	1
NFAC4_HUMAN.H11MO.0.C	0	0	0	0.356936	nan	1	1
NKX25_HUMAN.H11MO.0.B	0	0	0	0.537074	nan	1	1
NKX28_HUMAN.H11MO.0.C	0	0	0	0.469499	nan	1	1
NKX32_HUMAN.H11MO.0.C	0	0	0	0.318273	nan	1	1
NOBOX_HUMAN.H11MO.0.C	0	0	0	0.264606	nan	1	1
NR4A1_HUMAN.H11MO.0.A	0	0	0	0.422494	nan	1	1
NR4A2_HUMAN.H11MO.0.C	0	0	0	0.454708	nan	1	1
OVOL1_HUMAN.H11MO.0.C	0	0	0	0.396825	nan	1	1
PDX1_HUMAN.H11MO.0.A	0	0	0	0.343005	nan	1	1
PRRX2_HUMAN.H11MO.0.C	0	0	0	0.146489	nan	1	1
RUNX3_HUMAN.H11MO.0.A	0	0	0	0.4716	nan	1	1
SNAI1_HUMAN.H11MO.0.C	0	0	0	0.678571	nan	1	1
SOX5_HUMAN.H11MO.0.C	0	0	0	0.247183	nan	1	1
SRY_HUMAN.H11MO.0.B	0	0	0	0.23484	nan	1	1
STA5A_HUMAN.H11MO.0.A	0	0	0	0.389	nan	1	1
TBP_HUMAN.H11MO.0.A	0	0	0	0.295302	nan	1	1
TGIF1_HUMAN.H11MO.0.A	0	0	0	0.54	nan	1	1
TFEB_HUMAN.H11MO.0.C	0	0	0	0.575748	nan	1	1
ZBT14_HUMAN.H11MO.0.C	0	0	0	0.805498	nan	1	1
ZBT7A_HUMAN.H11MO.0.A	0	0	0	0.758222	nan	1	1
ZIC1_HUMAN.H11MO.0.B	0	0	0	0.724394	nan	1	1
MAFG_HUMAN.H11MO.0.A	-0.0213176	-5.61432e-06	448	0.461757	nan	1	1
TEAD4_HUMAN.H11MO.0.A	-0.0249987	-0.000842351	955	0.444923	nan	1	1
RFX1_HUMAN.H11MO.0.B	0.0128746	-0.000891198	1827	0.669364	nan	1	1
ZN331_HUMAN.H11MO.0.C	0.0125262	-0.00149091	1831	0.670852	nan	1	1
SP2_HUMAN.H11MO.0.A	0.0329806	-0.00180588	15968	0.793775	nan	0.001	1
OLIG2_HUMAN.H11MO.0.B	-0.0147351	-0.00202489	1829	0.512667	nan	1	1
NFYC_HUMAN.H11MO.0.A	-0.0170683	-0.0024162	1353	0.501174	nan	1	1
TFE2_HUMAN.H11MO.0.A	0.0043935	-0.00305912	1649	0.632	nan	1	1
SMCA1_HUMAN.H11MO.0.C	-0.0356799	-0.00368419	743	0.398526	nan	1	1
IRF3_HUMAN.H11MO.0.B	-0.03202	-0.00385537	16389	0.4212	nan	0.0001	1
NFIC_HUMAN.H11MO.0.A	-0.000704079	-0.00426062	1987	0.608941	nan	1	1
RUNX2_HUMAN.H11MO.0.A	-0.0221726	-0.0051257	1418	0.487	nan	1	1
ZN418_HUMAN.H11MO.0.C	-0.0283634	-0.00540274	1177	0.452	nan	1	1
CEBPG_HUMAN.H11MO.0.B	-0.038868	-0.00658631	283	0.396833	nan	1	1
NFYB_HUMAN.H11MO.0.A	-0.0177931	-0.00665524	1291	0.521973	nan	1	1
STAT6_HUMAN.H11MO.0.B	-0.0348639	-0.0079404	807	0.428545	nan	1	1
SIX2_HUMAN.H11MO.0.A	-0.0409532	-0.00808884	486	0.393385	nan	1	1
TWST1_HUMAN.H11MO.0.A	-0.046079	-0.00854099	631	0.365724	nan	1	1
ETV4_HUMAN.H11MO.0.B	-0.0211482	-0.0087554	1501	0.514545	nan	1	1
RFX3_HUMAN.H11MO.0.B	-0.0265611	-0.00918812	860	0.48507	nan	1	1
ZN528_HUMAN.H11MO.0.C	-0.0229345	-0.00945035	1036	0.508086	nan	1	1
KLF9_HUMAN.H11MO.0.C	0.0225704	-0.00992387	5344	0.780208	nan	1	1
NKX21_HUMAN.H11MO.0.A	-0.0196015	-0.0104282	268	0.5336	nan	1	1
PEBB_HUMAN.H11MO.0.C	-0.0228106	-0.0116373	821	0.521763	nan	1	1
ZN335_HUMAN.H11MO.0.A	-0.00856428	-0.0117584	1555	0.606796	nan	1	1
RXRB_HUMAN.H11MO.0.C	-0.0224452	-0.0129854	836	0.531905	nan	1	1
COE1_HUMAN.H11MO.0.A	-0.00827927	-0.0130285	1567	0.616	nan	1	1
EVX2_HUMAN.H11MO.0.A	-0.0548587	-0.0132082	627	0.341385	nan	1	1
ZN274_HUMAN.H11MO.0.A	-0.0384146	-0.013984	651	0.4433	nan	1	1
ATF2_HUMAN.H11MO.0.B	-0.0349473	-0.014475	363	0.466727	nan	1	1
MYB_HUMAN.H11MO.0.A	-0.0277656	-0.0149145	544	0.511833	nan	1	1
ZN768_HUMAN.H11MO.0.C	-0.021435	-0.0149331	6528	0.54941	nan	1	1
MEIS2_HUMAN.H11MO.0.B	-0.0379187	-0.0152824	484	0.453919	nan	1	1
HNF4A_HUMAN.H11MO.0.A	-0.0302566	-0.0153096	649	0.499429	nan	1	1
NR2E3_HUMAN.H11MO.0.C	-0.056482	-0.0156939	783	0.346488	nan	1	1
NFIA_HUMAN.H11MO.0.C	-0.0192532	-0.0158731	640	0.567887	nan	1	1
ZN140_HUMAN.H11MO.0.C	-0.0348358	-0.0161837	1504	0.4775	nan	1	1
STAT3_HUMAN.H11MO.0.A	-0.0389228	-0.0170323	618	0.458333	nan	1	1
TBX21_HUMAN.H11MO.0.A	-0.0250445	-0.0173767	1126	0.54251	nan	1	1
USF2_HUMAN.H11MO.0.A	-0.00710746	-0.0179032	962	0.651786	nan	1	1
NKX31_HUMAN.H11MO.0.C	-0.050347	-0.0184314	501	0.399	nan	1	1
NKX61_HUMAN.H11MO.0.B	-0.0677535	-0.0188972	745	0.298737	nan	1	1
STAT4_HUMAN.H11MO.0.A	-0.0475289	-0.0191	715	0.419636	nan	1	1
ZN502_HUMAN.H11MO.0.C	-0.0498574	-0.0192841	641	0.406944	nan	1	1
PO3F1_HUMAN.H11MO.0.C	-0.0624354	-0.0200829	407	0.337229	nan	1	1
PRGR_HUMAN.H11MO.0.A	-0.0456066	-0.0204307	727	0.438889	nan	1	1
HNF4G_HUMAN.H11MO.0.B	-0.0341663	-0.0206918	713	0.508143	nan	1	1
MAFB_HUMAN.H11MO.0.B	-0.0379654	-0.0210529	630	0.487796	nan	1	1
FOXA1_HUMAN.H11MO.0.A	-0.0667552	-0.0210973	496	0.317667	nan	1	1
GRHL2_HUMAN.H11MO.0.A	-0.0330047	-0.0212423	225	0.518276	nan	1	1
ETV5_HUMAN.H11MO.0.C	-0.0335404	-0.0216348	4781	0.517429	nan	1	1
CTCF_HUMAN.H11MO.0.A	-0.00337042	-0.0219034	2953	0.697579	nan	1	1
FOSL1_HUMAN.H11MO.0.A	-0.0424878	-0.0227093	810	0.470833	nan	1	1
NR5A2_HUMAN.H11MO.0.B	-0.0280631	-0.0229511	1170	0.557636	nan	1	1
MAFK_HUMAN.H11MO.0.A	-0.0488196	-0.0231232	558	0.435808	nan	1	1
ELF5_HUMAN.H11MO.0.A	-0.0345057	-0.0252198	2932	0.532933	nan	1	1
SMCA5_HUMAN.H11MO.0.C	-0.0457115	-0.025229	521	0.466667	nan	1	1
NR2C2_HUMAN.H11MO.0.B	-0.0203099	-0.0252844	495	0.617333	nan	1	1
USF1_HUMAN.H11MO.0.A	-0.0210893	-0.0267138	574	0.621181	nan	1	1
RUNX1_HUMAN.H11MO.0.A	-0.0471031	-0.0274296	1180	0.471455	nan	1	1
NR6A1_HUMAN.H11MO.0.B	-0.0588298	-0.027733	770	0.403846	nan	1	1
GATA6_HUMAN.H11MO.0.A	-0.0695258	-0.0279794	711	0.342	nan	1	1
NFYA_HUMAN.H11MO.0.A	-0.046968	-0.0279901	1197	0.475571	nan	1	1
LEF1_HUMAN.H11MO.0.A	-0.0553233	-0.0287217	1103	0.430451	nan	1	1
ETV2_HUMAN.H11MO.0.B	-0.0391003	-0.0288613	2176	0.527293	nan	1	1
ATF1_HUMAN.H11MO.0.B	-0.0430048	-0.0305506	289	0.514182	nan	1	1
TF7L2_HUMAN.H11MO.0.A	-0.0554184	-0.0307422	448	0.441846	nan	1	1
SIX1_HUMAN.H11MO.0.A	-0.0636222	-0.0309342	372	0.394429	nan	1	1
JUND_HUMAN.H11MO.0.A	-0.0506512	-0.0313975	410	0.473939	nan	1	1
STAT1_HUMAN.H11MO.0.A	-0.0500882	-0.0321608	1106	0.481789	nan	1	1
JUNB_HUMAN.H11MO.0.A	-0.0548183	-0.0322263	649	0.454182	nan	1	1
ZN449_HUMAN.H11MO.0.C	-0.0249608	-0.0323212	509	0.631455	nan	1	1
ATF4_HUMAN.H11MO.0.A	-0.0646784	-0.0327346	304	0.398833	nan	1	1
PAX6_HUMAN.H11MO.0.C	-0.0549855	-0.0331513	141	0.458667	nan	1	1
PRDM1_HUMAN.H11MO.0.A	-0.0640745	-0.0339209	2027	0.409429	nan	1	1
ZN708_HUMAN.H11MO.0.C	-0.0489586	-0.0366968	553	0.51532	nan	1	1
FOXA2_HUMAN.H11MO.0.A	-0.0792974	-0.0378072	434	0.342333	nan	1	1
SNAI2_HUMAN.H11MO.0.A	-0.0338392	-0.0401091	797	0.625	nan	1	1
ZFP42_HUMAN.H11MO.0.A	-0.0537605	-0.0407968	843	0.511167	nan	1	1
FOXO1_HUMAN.H11MO.0.A	-0.0659161	-0.0416882	942	0.4445	nan	0.645	1
BATF3_HUMAN.H11MO.0.B	-0.076947	-0.0422186	665	0.382353	nan	0.81	1
HTF4_HUMAN.H11MO.0.A	-0.039018	-0.0450175	1068	0.6234	nan	1	1
FOXI1_HUMAN.H11MO.0.B	-0.0704553	-0.0462181	953	0.444444	nan	0.681	1
NFKB2_HUMAN.H11MO.0.B	-0.0391613	-0.0470133	1212	0.634364	nan	1	1
BHE40_HUMAN.H11MO.0.A	-0.0436696	-0.0483851	195	0.6158	nan	1	1
TFE3_HUMAN.H11MO.0.B	-0.0556327	-0.0484163	341	0.545182	nan	1	1
EHF_HUMAN.H11MO.0.B	-0.0640031	-0.0491302	1260	0.499867	nan	0.538	1
TAL1_HUMAN.H11MO.0.A	-0.064047	-0.0493923	591	0.501158	nan	1	1
RFX2_HUMAN.H11MO.0.A	-0.0519526	-0.0502614	1247	0.577883	nan	1	1
HXB8_HUMAN.H11MO.0.C	-0.112792	-0.0507262	229	0.220558	nan	1	1
MITF_HUMAN.H11MO.0.A	-0.0556327	-0.0516972	341	0.5646	nan	1	1
ATF3_HUMAN.H11MO.0.A	-0.0583267	-0.0531839	257	0.557455	nan	1	1
ZN549_HUMAN.H11MO.0.C	-0.0695745	-0.0545636	678	0.49905	nan	1	1
JUN_HUMAN.H11MO.0.A	-0.0798367	-0.0561695	317	0.447818	nan	1	1
FOSL2_HUMAN.H11MO.0.A	-0.0802985	-0.0567747	455	0.448667	nan	1	1
BMAL1_HUMAN.H11MO.0.A	-0.0566267	-0.0585976	353	0.599557	nan	1	1
GATA1_HUMAN.H11MO.0.A	-0.0831626	-0.0605222	666	0.453895	nan	0.699	1
GATA2_HUMAN.H11MO.0.A	-0.0855011	-0.0611176	626	0.443579	nan	0.517	1
DBP_HUMAN.H11MO.0.B	-0.10368	-0.0611808	207	0.336364	nan	1	1
ZN384_HUMAN.H11MO.0.C	-0.100553	-0.069269	124	0.402738	nan	1	1
E2F2_HUMAN.H11MO.0.B	-0.05095	-0.0709161	54	0.706061	nan	1	1
BATF_HUMAN.H11MO.0.A	-0.116326	-0.0803555	513	0.375	nan	1	1
